# Worms on the Cape: an integrative survey of polydorid infestation in wild and cultivated oysters (*Crassostrea virginica*) from Massachusetts, USA

**DOI:** 10.1101/2023.08.12.553105

**Authors:** Andrew A. Davinack, Margaret Strong, Barbara Brennessel

**Affiliations:** Biology Department, Wheaton College. 26 East Main Street, Norton, MA 02766, USA

**Keywords:** polydora, mollusca, polychaete, aquaculture, websteri

## Abstract

Polydorid infestations pose a significant challenge to shellfish aquaculture by impacting marketability and profitability of farms. In this study, we investigated the prevalence, intensity, identity and biogeography of shell-boring worms infecting both farmed and wild oysters (*Crassostrea virginica*) from three sites in Wellfleet Harbor, Massachusetts – an economically important shellfishing region in the northeastern United States. DNA barcoding revealed that *Polydora websteri* was the sole culprit responsible for infecting oysters from all three sites, reaching maximum prevalence (100% infection) and intensity (mean intensity: 38.63) in the Herring River. The oysters in the Herring River are subjected to restricted tidal flow due to the presence of a physical barrier (dike), and this could be responsible for the high infestation levels of *P. websteri* observed in this population. In addition, a population genetic analysis incorporating COI sequence data from Wellfleet *P. websteri* in addition to newly published sequences from the Black Sea and the Sea of Azov found very low levels of genetic differentiation across several intercontinental populations (0.000 – 0.399), which is likely being driven by multiple introductory events such as oyster importations. These findings are discussed in relation to the future of shellfish aquaculture in the United States.
