## Supplementary Table 1 for "Worms on the Cape: an integrative survey of polydorid infestation in wild and cultivated oysters (*Crassostrea virginica*) from Massachusetts, USA"

### Sheet: Sheet1
Species	Locality	Genbank Accession Code
Polydora websteri	Buzzards Bay, MA	MN856826
Polydora websteri	Chatham, MA	MN856825
Polydora websteri	Buzzards Bay, MA	MN856827
Polydora websteri	Buzzards Bay, MA	MN856828
Polydora websteri	Portsmouth, NH	MN856829
Polydora websteri	Portsmouth, NH	MN856830
Polydora websteri	Brooksville, ME	MN856831
Polydora websteri	Brooksville, ME	MN856832
Polydora websteri	Brooksville, ME	MN856833
Polydora websteri	Long Island, NY	MK696585
Polydora websteri	Long Island, NY	MK696584
Polydora websteri	Wellfleet, MA	OR430058
Polydora websteri	Wellfleet, MA	OR430059
Polydora websteri	Wellfleet, MA	OR430060
Polydora websteri	Wellfleet, MA	OR430061
Polydora websteri	Wellfleet, MA	OR430062
Polydora websteri	Wellfleet, MA	OR430063
Polydora websteri	Wellfleet, MA	OR430064
Polydora websteri	Wellfleet, MA	OR430065
Polydora websteri	Wellfleet, MA	OR430066
Polydora websteri	Wellfleet, MA	OR430067
Polydora websteri	Wellfleet, MA	OR430068
Polydora websteri	Wellfleet, MA	OR430069
Polydora websteri	Wellfleet, MA	OR430070
Polydora websteri	Wellfleet, MA	OR430071
Polydora websteri	Wellfleet, MA	OR430072
Polydora websteri	Wellfleet, MA	OR430073
Polydora websteri	Wellfleet, MA	OR430074
Polydora websteri	Wellfleet, MA	OR430075
Polydora onagawaensis	Deer Isle, ME	MN856850
Polydora onagawaensis	Deer Isle, ME	MN856849
Polydora onagawaensis	Mt. Desert Island, ME	MN856847
Polydora onagawaensis	Georgetown, ME	MN856843
Polydora onagawaensis	Brunswick, ME	MN856842
Polydora neocaeca	Port Washington, NY	MN605581
Polydora neocaeca	RI	MN605580
Polydora neocaeca	RI	MN605579
Polydora cornuta	Brooksville, ME	MN856861
Polydora cornuta	Brooksville, ME	MN856859
